# A dueling-competent signal-sensing module guides precise delivery of cargo proteins into target cells by engineered *Pseudomonas aeruginosa*

**DOI:** 10.1101/2022.09.02.506313

**Authors:** Li-Li Wu, Shuangquan Yan, Tong-Tong Pei, Ming-Xuan Tang, Hao Li, Xiaoye Liang, Shuyang Sun, Tao Dong

## Abstract

To recognize and manipulate a specific microbe of a crowded community is a highly challenging task in synthetic biology. Here, we introduce a highly-selective protein delivery platform, termed DUEC, which responds to direct contact of attacking cells by engineering the tit-for-tat/dueling response of H1-T6SS (type VI secretion system) in *Pseudomonas aeruginosa*. Using a Cre-recombinase-dependent reporter, we screened H1-T6SS secreted substrates and developed Tse6^N^ as the most effective secretion tag for Cre delivery. DUEC cells can discriminately deliver the Tse6^N^-Cre cargo into the cytosol of T6SS^+^ but not T6SS^−^ *Vibrio cholerae* cells in a mixed population. These data demonstrate that the DUEC cell is not only a prototypical physical-contact sensor and delivery platform but also may be coupled with recombination-based circuits with the potential for complex tasks in mixed microbial communities.
