## Supplementary material for "A dueling-competent signal-sensing module guides precise delivery of cargo proteins into target cells by engineered *Pseudomonas aeruginosa*": Dataset1

### Sheet: Fig.1C
	Fig. 1C left
	Log10 (V52 c.f.u)	Strains	1	2	3
		H1-T6SS+	5.82391	5.30103	5.22185
		T6SS-	8	8.12494	8.22185
		DUEC	8	8	8.22185
	Fig. 1C right
	Log10 (PAO1 c.f.u)	Strains	1	2	3
		H1-T6SS+	8.8653	8.93785	8.82391
		T6SS-	8.95424	8.727	8.77815
		DUEC	8.66901	8.52288	8.66901
