## Supplementary material for "A dueling-competent signal-sensing module guides precise delivery of cargo proteins into target cells by engineered *Pseudomonas aeruginosa*": Dataset2

### Sheet: Fig. 2A Fig.S1A-S1C
	Fig. 1A
	Recombination efficiency (%)
	Donor	Fusions	1	2	3	4	5
	DUEC	Cre only	8.33333e-05	0.0005	0.000333333	0.000333334	0.000217391
	DUEC	VgrG1a-Cre	0.000571429	0.002	0.005	0.002	0.00285714
	T6SS-	VgrG1a-Cre	0.0004	0.0005	0.0006	0.0001667
	DUEC	VgrG1b-Cre	0.0002857	0.0006667	0.0001429	0.0001429
	T6SS-	VgrG1b-Cre	0.0001	0.00025	0.000167	0.00025
	DUEC	VgrG1c-Cre	0.000125	0.000167	0.000333	5e-05
	T6SS-	VgrG1c-Cre	0.000231	0.0002	0.001	0.00025
	Fig. S1A
	Log10 (GenR c.f.u)
	Donor	Fusions	1	2	3	4	5
	DUEC	Cre only	2.22185	2.52288	2.52288	2.52288	2.22185
	DUEC	VgrG1a-Cre	3.12494	3.30103	3.82391	3.42597	3.12494
	T6SS-	VgrG1a-Cre	2.82391	2.52288	3	2.22185
	DUEC	VgrG1b-Cre	2.82391	2.82391	2.52288	2.52288
	T6SS-	VgrG1b-Cre	2.22185	2.52288	2.22185	2.22185
	DUEC	VgrG1c-Cre	2.22185	2.22185	2.82391	2.22185
	T6SS-	VgrG1c-Cre	3	2.52288	3.12494	2.22185
	Fig. S1B
	Log10 (CarbR c.f.u)
	Donor	Fusions	1	2	3	4	5
	DUEC	Cre only	8.30103	7.82391	8	8	7.88461
	DUEC	VgrG1a-Cre	8.36798	8	8.12494	8.12494	7.66901
	T6SS-	VgrG1a-Cre	8.22185	7.82391	8.22185	8
	DUEC	VgrG1b-Cre	8.36798	8	8.36798	8.36798
	T6SS-	VgrG1b-Cre	8.22185	8.12494	8	7.82391
	DUEC	VgrG1c-Cre	8.12494	8	8.30103	8.52288
	T6SS-	VgrG1c-Cre	8.63682	8.22185	8.12494	7.82391
	Fig. S1C
	Log10 (Donor c.f.u)
	Donor	Fusions	1	2	3	4	5
	DUEC	Cre only	8.77815	8.52288	8.60206	8.80163	8.75333
	DUEC	VgrG1a-Cre	7.42597	8.52288	8.52288	8.82391	7.52288
	T6SS-	VgrG1a-Cre	8.52288	8.12494	8.30103	8.30103
	DUEC	VgrG1b-Cre	8.02803	7	7.06695	7.30103
	T6SS-	VgrG1b-Cre	7.36798	8.12494	6.52288	7.42597
	DUEC	VgrG1c-Cre	7.42597	5.52288	6.22185	7.60206
	T6SS-	VgrG1c-Cre	6.88461	7.60206	6.22185	6.31527

### Sheet: Fig.2B, Fig.S2A-S2C
	Fig. 2B
	Recombination efficiency (%)
	Recipient	Donor	Fusions	1	2	3	4
	V52 WT	DUEC	Cre only	0.0004	0.000666667	0.000333333
	V52 WT	DUEC	Tse5N	0.0002	0.0005	0.001
	V52 WT	DUEC	Tse5N-Cre	8.333e-05	0.002	0.00025
	V52 WT	DUEC	Tse7N	0.0003333	0.00025	0.001
	V52 WT	DUEC	Tse7N-Cre	0.0001667	0.00025	0.0001
	V52 WT	DUEC	Tse6N	0.0002857	0.0005	0.0003571
	V52 WT	DUEC	Tse6N-Cre	0.08	0.03	0.0225	0.0425
	V52 WT	T6SS-	Tse6N-Cre	0.0001	0.0002	0.00025	0.000125
	V52 ∆tssM	DUEC	Tse6N-Cre	0.001	0.0005	0.002
	Fig. S2A
	Log10 (GenR c.f.u)
	Recipient	Donor	Fusions	1	2	3	4
	V52 WT	DUEC	Cre only	2.82391	2.82391	2.82391
	V52 WT	DUEC	Tse5N	2.52288	2.52288	2.52288
	V52 WT	DUEC	Tse5N-Cre	2.22185	2.82391	2.22185
	V52 WT	DUEC	Tse7N	2.52288	2.22185	2.52288
	V52 WT	DUEC	Tse7N-Cre	2.22185	2.52288	2.22185
	V52 WT	DUEC	Tse6N	2.82391	2.52288	2.52288
	V52 WT	DUEC	Tse6N-Cre	4.42597	4	4.47712	4.75333
	V52 WT	T6SS-	Tse6N-Cre	2.52288	2.82391	2.22185	2.22185
	V52 ∆tssM	DUEC	Tse6N-Cre	2.52288	3.12494	2.22185
	Fig. S2B
	Log10 (CarbR c.f.u)
	Recipient	Donor	Fusions	1	2	3	4
	V52 WT	DUEC	Cre only	8.22185	8	8.30103
	V52 WT	DUEC	Tse5N	8.22185	7.82391	7.52288
	V52 WT	DUEC	Tse5N-Cre	8.30103	7.52288	7.82391
	V52 WT	DUEC	Tse7N	8	7.82391	7.52288
	V52 WT	DUEC	Tse7N-Cre	8	8.12494	8.22185
	V52 WT	DUEC	Tse6N	8.36798	7.82391	7.97004
	V52 WT	DUEC	Tse6N-Cre	7.52288	7.52288	8.12494	8.12494
	V52 WT	T6SS-	Tse6N-Cre	8.52288	8.52288	7.82391	8.12494
	V52 ∆tssM	DUEC	Tse6N-Cre	7.82391	7.82391	7.52288
	Fig. S2C
	Log10 (Donor c.f.u)
	Recipient	Donor	Fusions	1	2	3	4
	V52 WT	DUEC	Cre only	9.05436	8.727	8.47712
	V52 WT	DUEC	Tse5N	8.93785	9.07918	8.69897
	V52 WT	DUEC	Tse5N-Cre	8.95424	8.8451	8.80163
	V52 WT	DUEC	Tse7N	8.80163	8.66901	8.63682
	V52 WT	DUEC	Tse7N-Cre	8.8451	8.88461	8.82391
	V52 WT	DUEC	Tse6N	8.80163	8.42597	8.60206
	V52 WT	DUEC	Tse6N-Cre	8.69897	8.56427	8.63682	8.22185
	V52 WT	T6SS-	Tse6N-Cre	8.727	8.52288	8.56427	8.42597
	V52 ∆tssM	DUEC	Tse6N-Cre	8.47712	8.727	8.22185

### Sheet: Fig.2C
Fig. 2C left
Log10 (SM10 c.f.u)		1	2	3
	H1-T6SS+	5.97772	6.04139	5.36798
	T6SS-	6.92942	7.07311	6.8653
	DUEC	7.02803	6.727	6.66901
Fig. 2C right
Log10 (PAO1 c.f.u)		1	2	3
	H1-T6SS+	8.80163	9.01424	8.98528
	T6SS-	8.88461	8.90309	8.90309
	DUEC	8.77815	8.69897	9.07918

### Sheet: Fig.2D, Fig. S3A-S3C
Fig. 2D
Recombination efficiency (%)		1	2	3	4
	Cre only	0.00833	0.01	0.0125	0.005556
	Tse6N-Cre	0.05161	0.055556	0.05625	0.072727
Fig. S3A
Log10 (GenR c.f.u)		1	2	3	4
	Cre only	2.52288	2.82391	2.82391	2.22185
	Tse6N-Cre	3.66901	3.52288	3.47712	3.42597
Fig. S3B
Log10 (CarbR c.f.u)		1	2	3	4
	Cre only	6.63682	6.82391	6.727	6.47712
	Tse6N-Cre	7	6.77815	6.727	6.56427
Fig. S3C
Log10 (Donor c.f.u)		1	2	3	4
	Cre only	8.66901	8.8653	8.80163	8.80163
	Tse6N-Cre	8.69897	8.60206	8.63682	8.75333
