## Supplementary material for "A dueling-competent signal-sensing module guides precise delivery of cargo proteins into target cells by engineered *Pseudomonas aeruginosa*": Dataset3

### Sheet: Fig.3B Fig. S4A-S4C
Fig. S4A
Recombination efficiency (%)		1	2	3
	Cre only	0.0001	0.00033	0.000333333
	Tse6N-Cre	0.00545454	0.0127273	0.0333333
	Tse6∆TMD2-Cre	0.00825	0.00333	0.008
	Tse6∆TMD1-Cre	0.0002	0.0005	0.0005
	Tse6∆TMD1, 2-Cre	0.00025	0.00063	0.00043
Fig. 3B
Log10 (GenR c.f.u)		1	2	3
	Cre only	2.22185	2.52288	2.52288
	Tse6N-Cre	4.30103	4.66901	5.12494
	Tse6∆TMD2-Cre	4.04139	4.12494	4.12494
	Tse6∆TMD1-Cre	2.52288	2.82391	3
	Tse6∆TMD1, 2-Cre	2.52288	3.22185	3
Fig. S4B
Log10 (CarbR c.f.u)		1	2	3
	Cre only	8.22185	8	8
	Tse6N-Cre	8.56427	8.56427	8.60206
	Tse6∆TMD2-Cre	8.12494	8.60206	8.22185
	Tse6∆TMD1-Cre	8.22185	8.12494	8.30103
	Tse6∆TMD1, 2-Cre	8.12494	8.42597	8.36798
Fig. S4C
Log10 (Donor c.f.u)		1	2	3
	Cre only	8.42597	8.63682	8.60206
	Tse6N-Cre	8.52288	9.14613	8.82391
	Tse6∆TMD2-Cre	8.80163	9.06695	8.8451
	Tse6∆TMD1-Cre	8.36798	9.25527	8.82391
	Tse6∆TMD1, 2-Cre	8.56427	9.06695	8.93785
