## Supplementary material for "A dueling-competent signal-sensing module guides precise delivery of cargo proteins into target cells by engineered *Pseudomonas aeruginosa*": Dataset4

### Sheet: Fig.4A Fig.S5A-S5C
Fig. 4A
Recombination efficiency (%)		1	2	3
	DUEC	0.011333	0.010583	0.0095
	T6SS-	0.0006	0.00075	0.0005
Fig. S5A
Log10 (GenR c.f.u)
	DUEC	4.05436	4.32565	3.80163
	T6SS-	3	3	3
Fig. S5B
Log10 (CarbR c.f.u)
	DUEC	8	8.30103	7.82391
	T6SS-	8.22185	8.12494	8.30103
Fig. S5C
Log10 (Donor c.f.u)
	DUEC	8.56427	8.47712	8
	T6SS-	8.63682	8.66901	8.36798
